# Chromosome-level genome assembly of Lilford’s wall lizard, *Podarcis lilfordi* (Günther, 1874) from the Balearic Islands (Spain)

**DOI:** 10.1101/2023.02.15.528647

**Authors:** Jessica Gomez-Garrido, Fernando Cruz, Tyler S. Alioto, Nathalie Feiner, Tobias Uller, Marta Gut, Ignacio Sanchez Escudero, Giacomo Tavecchia, Andreu Rotger, Katherin Eliana Otalora Acevedo, Laura Baldo

## Abstract

The Mediterranean lizard *Podarcis lilfordi* is an emblematic species of the Balearic Islands. The extensive phenotypic diversity among extant isolated populations makes the species a great insular model system for eco-evolutionary studies, as well as a challenging target for conservation management plans. Here we report the first high quality chromosome-level assembly and annotation of the *P. lilfordi* genome, along with its mitogenome, based on a mixed sequencing strategy (10X Genomics linked reads, Oxford Nanopore Technologies long reads and Hi-C scaffolding) coupled with extensive transcriptomic data (Illumina and PacBio). The genome assembly (1.5 Gb) is highly contiguous (N50 = 90 Mb) and complete, with 99% of the sequence assigned to candidate chromosomal sequences and >97% gene completeness. We annotated a total of 25,663 protein-coding genes, assigning 72% to known functions. Comparison to the genome of the related species *Podarcis muralis* revealed substantial similarity in genome size, annotation metrics, repeat content, and strong collinearity, despite their evolutionary distance (~18-20 MYA). This genome expands the repertoire of available reptilian genomes and will facilitate the exploration of the molecular and evolutionary processes underlying the extraordinary phenotypic diversity of this insular species, while providing a critical resource for conservation genomics.
