## Supplementary Table for "Chromosome-level genome assembly of Lilford’s wall lizard, *Podarcis lilfordi* (Günther, 1874) from the Balearic Islands (Spain)"

### Sheet: Table_S1
Table S1: Sampled specimen information
Code	Species	Islet	Archipelago	Sampling_date	Life_Stage	Sex	Weight (gr)	SVL (mm)	LAT	LON
AR6483	P. lilfordi	Aire	Menorca	28.04.21	Adult	M	7	65	39.8012	4.29002
AR6484	P. lilfordi	Aire	Menorca	28.04.21	Adult	M	11	73	39.8012	4.29002
AR6485*	P. lilfordi	Aire	Menorca	28.04.21	Adult	F	5	74	39.8012	4.29002
AR6486	P. lilfordi	Aire	Menorca	28.04.21	Adult	M	10	75	39.8012	4.29002
AR6487	P. lilfordi	Aire	Menorca	28.04.21	Adult	F	6	65	39.8012	4.29002
*genome source

### Sheet: Table_S2
Table S2: RNA samples and quality
Sample_ID	Sample_tissue	Concentration (ng/ul)	RIN	Used for short-read RNAseq	Used for long-read RNAseq
AR6484	Heart	56	6.9	yes	yes
AR6487	Heart	286	6.7	yes	no
AR6483	Kidney	146	8.9	yes	no
AR6484	Kidney	2940	8.3	yes	no
AR6486	Kidney	310	9.2	yes	yes
AR6487	Kidney	3460	7.8	yes	no
AR6484	Liver	1200	7.2	yes	yes
AR6486	Liver	1120	6.6	yes	no
AR6487	Liver	1630	7.1	yes	no
AR6484	Lungs	756	6.7	yes	no
AR6485	Lungs	388	7.7	yes	yes
AR6486	Lungs	594	7.1	yes	no
AR6487	Lungs	338	7.2	yes	no
AR6484	Tail	127	8.8	yes	yes
AR6487	Tail	41.6	8.6	yes	no

### Sheet: Table_S3
Table S3: ONT sequence statistics
	Prefiltered reads	Fitlong reads
Mean read length	11819.2	16003.3
Mean read quality	8.8	9.8
Median read length	3883	9152
Median read quality	8.9	9.4
Number of reads	5090036	3174383
Read length N50	30595	31433
STDEV read length	168259	181449
Total bases	60160077893	50800636573

### Sheet: Table_S4
Table S4: Assembly statistics, including intermediate steps
Assembly	sN50	sL50	total_len	Total_seq	BUSCO	QV	Merqury_completeness
unfiltered.flye	1267112	272	1549089335	9592	C:76.6%[S:75.3%,D:1.3%],F:11.0%,M:12.4%,n:3354	26.9572	82.9847
unfiltered.flye.hypo1	1272594	272	1554779393	9592	C:94.1%[S:92.3%,D:1.8%],F:2.7%,M:3.2%,n:3354	35.1045	88.3759
filtlong.flye	1362588	259	1549651899	9031	C:76.7%[S:75.2%,D:1.5%],F:11.6%,M:11.7%,n:3354	27.1911	83.2496
filtlong.flye.hypo1	1367461	259	1555041211	9031	C:94.0%[S:92.4%,D:1.6%],F:2.7%,M:3.3%,n:3354	35.3746	88.3724
filtlong.flye.hypo2	1367509	259	1554801780	9031	C:94.1%[S:92.5%,D:1.6%],F:2.7%,M:3.2%,n:3354	35.6584	88.4543
filtlong.flye.hypo2.purged	1554312	228	1459684015	4268	C:93.8%[S:92.8%,D:1.0%],F:2.7%,M:3.5%,n:3354	38.3084	87.77
filtlong.flye.hypo2.purged.10X	13964875	32	1459887415	2548	C:94.9%[S:93.9%,D:1.0%],F:2.1%,M:3.0%,n:3354	38.3085	87.77
filtlong.flye.nextpolish_ont2.nextpolish_ill2	1387620	263	1577883047	9064	C:93.9%[S:92.4%,D:1.5%],F:2.8%,M:3.3%,n:3354	32.7565	88.7621
filtlong.flye.nextpolish_ont2.nextpolish_ill2.purged	1519799	232	1481345513	4142	C:93.7%[S:92.7%,D:1.0%],F:2.8%,M:3.5%,n:3354	36.1307	88.102
filtlong.masurca-flye	1119090	393	1478402235	7179	C:94.3%[S:92.5%,D:1.8%],F:2.5%,M:3.2%,n:3354	37.14	87.5895
masurca-megareads.flye2.8.3	865770	460	1555751257	13027	C:93.3%[S:90.9%,D:2.4%],F:3.0%,M:3.7%,n:3354	39.817	87.5654
masurca-megareads.flye2.8.3.purged	948374	411	1466118420	5685	C:93.5%[S:92.2%,D:1.3%],F:3.0%,M:3.5%,n:3354	39.9643	87.2728
masurca-megareads.flye2.8.3.purged	9715121	41	1466370420	4035	C:95.0%[S:93.7%,D:1.3%],F:1.8%,M:3.2%,n:3354	39.9645	87.2728
filtlong.flye.polish_superreads.hypo1	1367008	259	1555329982	9031	C:94.0%[S:92.4%,D:1.6%],F:2.6%,M:3.4%,n:3354	36.0483	88.2556
filtlong.flye.polish_superreads.hypo1.purged	1552107	229	1461182932	4290	C:93.9%[S:92.9%,D:1.0%],F:2.8%,M:3.3%,n:3354	38.0042	87.6626
filtlong.flye.polish_superreads.nextpolish_ill2	1366688	259	1555104623	9031	C:94.3%[S:92.5%,D:1.8%],F:2.4%,M:3.3%,n:3354	38.3471	88.4912
filtlong.flye.polish_superreads.nextpolish_ill2.purged	1551318	229	1460185488	4289	C:94.1%[S:93.0%,D:1.1%],F:2.5%,M:3.4%,n:3354	40.3613	87.8406
filtlong.flye.polish_superreads.nextpolish_ill2.purged.10X	13507288	33	1460390273	2783	C:95.5%[S:94.3%,D:1.2%],F:1.7%,M:2.8%,n:3354	40.3614	87.8406
filtlong.flye.polish_superreads.nextpolish_ill2.purged.10X.yahs*	89491398	7	1460443473	2529	C:95.7%[S:94.5%,D:1.2%],F:1.4%,M:2.9%,n:3354	40.3614	87.8406
rPodLil1.2**	89641981	7	1459826548	2148	C:98.3%[S:96.7%,D:1.6%],F:0.7%,M:1.0%,n:3354	40.0027	87.03
In bold, all assemblies obtained during the path that contributed to the generation of the final assembly.
* final base assembly before curation
** final reference assembly released

### Sheet: Table_S5
Table S5: Omni-C mapping statistics
	Number of read pairs
Total	517228438
Both ends mapped	369896322
PCR Duplicates	239687650
No Duplicates	130208672
Cis	54017339
Trans	76191333
Valid (cis >= 1kb + trans)	118116443
Cis < 1 kb	12092229
Cis >= 1 kb	41925110
Cis >= 10 kb	36467217
Notes:
Reference genome: 10x scaffolded assembly (i.e. filtlong.flye.polish_superreads.nextpolish_ill2.purged.10X in Table S4)

### Sheet: Table_S6
Table S6: Scaffotyping based on Whole Genome Alignments (Yash vs PodMur1.0 )
PodMur_1.0 Chromosome	ChromLengths-PodMur_1.0	ScaffoldName-PodLil1-Yahs	ScaffoldLength-PodLil1-Yahs	GC content	Illumina coverage (blobtools)
Chrom_1_PodMur_1.0	140209921	scaffold_1	136952062	0.4309	54.7831
Chrom_2_PodMur_1.0	128038163	scaffold_2	122056053	0.4387	56.975
Chrom_3_PodMur_1.0	124954059	scaffold_3	119730235	0.4282	55.3644
Chrom_4_PodMur_1.0	107526675	scaffold_4	102244346	0.4265	54.3225
Chrom_5_PodMur_1.0	100393251	scaffold_5	98317578	0.4313	54.9022
Chrom_6_PodMur_1.0	99678440	scaffold_6	96600176	0.4345	55.5783
Chrom_7_PodMur_1.0	92398148	scaffold_7	89543782	0.4296	54.0991
Chrom_8_PodMur_1.0	90342841	scaffold_8	83964075	0.4553	58.3715
Chrom_9_PodMur_1.0	79135106	scaffold_9	76876615	0.4298	53.8703
Chrom_10_PodMur_1.0	76280819	scaffold_10	71836976	0.4335	55.0129
Chrom_11_PodMur_1.0	65231656	scaffold_11	62796525	0.4317	54.8208
Chrom_12_PodMur_1.0	60949594	scaffold_12	59066452	0.4354	54.4639
Chrom_14_PodMur_1.0	54988359	scaffold_13	53023510	0.4516	57.9225
Chrom_Z_PodMur_1.0	50871175	scaffold_14	50563014	0.4419	33.5386
Chrom_15_PodMur_1.0	54988359	scaffold_15	44286574	0.4542	58.4059
Chrom_17_PodMur_1.0	42925489	scaffold_16	41611985	0.4439	55.862
Chrom_16_PodMur_1.0	43659005	scaffold_17	41280576	0.4654	66.3168
Chrom_13_PodMur_1.0	56546671	scaffold_18	37808369	0.4488	59.0019
Chrom_18_PodMur_1.0	14237138	scaffold_19	12510810	0.4862	59.4489
Chrom_W_PodMur_1.0*	-	scaffold_20	11589687	0.4499	53.965

### Sheet: Table_S7
Table S7: Scaffotyping based on Whole Genome Alignments (Yash vs rLacAgi1 )
rLacAgi1 Chromosome	ChromLengths-rLacAgi1	ScaffoldName-PodLil1-Yahs	ScaffoldLength-PodLil1-Yahs	GC content	Illumina coverage (blobtools)
chromosome_1_rLacAgi1.pri	133750839	scaffold_1	136952062	0.4309	54.7831
chromosome_2_rLacAgi1.pri	120754861	scaffold_2	122056053	0.4387	56.975
chromosome_3_rLacAgi1.pri	118060892	scaffold_3	119730235	0.4282	55.3644
chromosome_4_rLacAgi1.pri	100704004	scaffold_4	102244346	0.4265	54.3225
chromosome_5_rLacAgi1.pri	95883647	scaffold_5	98317578	0.4313	54.9022
chromosome_6_rLacAgi1.pri	95499011	scaffold_6	96600176	0.4345	55.5783
chromosome_7_rLacAgi1.pri	86565987	scaffold_7	89543782	0.4296	54.0991
chromosome_8_rLacAgi1.pri	84102018	scaffold_8	83964075	0.4553	58.3715
chromosome_9_rLacAgi1.pri	74758939	scaffold_9	76876615	0.4298	53.8703
chromosome_10_rLacAgi1.pri	70688303	scaffold_10	71836976	0.4335	55.0129
chromosome_11_rLacAgi1.pri	61599656	scaffold_11	62796525	0.4317	54.8208
chromosome_12_rLacAgi1.pri	56660093	scaffold_12	59066452	0.4354	54.4639
chromosome_13_rLacAgi1.pri	52485139	scaffold_13	53023510	0.4516	57.9225
chromosome_Z_rLacAgi1.pri	47440541	scaffold_14	50563014	0.4419	33.5386
chromosome_15_rLacAgi1.pri	43910048	scaffold_15	44286574	0.4542	58.4059
chromosome_16_rLacAgi1.pri	40449263	scaffold_16	41611985	0.4439	55.862
chromosome_17_rLacAgi1.pri	40056199	scaffold_17	41280576	0.4654	66.3168
chromosome_14_rLacAgi1.pri	51720411	scaffold_18	37808369	0.4488	59.0019
chromosome_18_rLacAgi1.pri	12095641	scaffold_19	12510810	0.4862	59.4489
chromosome_W_rLacAgi1.pri	3982059	scaffold_20	11589687	0.4499	53.965

### Sheet: Table_S8
Table S8: Contaminated scaffolds
GC content	Length	ONT coverage	Bestsumorder_Phylum	Scaffold_id
0.1861	113828	175176	Rotifera	rPodLil1.1_scaffold_62
0.6887	72278	678729	Chordata	rPodLil1.1_scaffold_82
0.289	41178	104093	Apicomplexa	rPodLil1.1_scaffold_131
0.7329	1846	3911	no-hit	rPodLil1.1_scaffold_1979
0.6801	1710	23409	no-hit	rPodLil1.1_scaffold_2000
0.6512	1296	0	no-hit	rPodLil1.1_scaffold_2097

### Sheet: Table_S9
Table S9: Ratio of sex chromosome coverage with respect to the autosomes mean coverage (based on ONT and Illumina reads)
Chromosomes	ONT coverage	SD (ONT)	Illumina 10X coverage	SD (Illumina)	ONT coverage Ratio	Illumina 10X coverage Ratio
Autosomes	31.5056	0.339673	53.9347	2.28801	1	1
Z	16.181	-	31.0137	-	0.513591	0.575023
W	22.4132	-	53.5037	-	0.711404	0.992008
SD =standard deviaton
